# Deciphering the Genetic Architecture of Sorghum Grain Oil Content via Lipidome-Integrated Genome-Wide Association Analysis

**DOI:** 10.64898/2026.03.12.711187

**Authors:** Deepti Nigam, Sarah Metwally, Fang Chen, Yinping Jiao

**Affiliations:** Institute of Genomics for Crop Abiotic Stress Tolerance (IGCAST), Department of Plant and Soil Science, Texas Tech University, Lubbock, Texas, 79409 USA; Center for Biotechnology and Genomics, Texas Tech University, Lubbock, Texas, 79409 USA

**Keywords:** Sorghum grain oil, Lipidomics, Lipidome-wide association study (lGWAS), Triacylglycerol (TAG), Stacked alleles, High-oil genotypes, Crop biofortification

## Abstract

Grain oil content and composition are complex quantitative traits that shape cereal grain quality and nutritional value. Sorghum (*Sorghum bicolor*), a heat- and drought-adapted C₄ crop essential for global food and feed security, remains insufficiently characterized with respect to grain lipidome diversity and its genetic architecture. Here, we integrated population-scale whole-grain lipidomics with genome-wide association studies (GWAS) in 266 sorghum accessions. Lipidome profiling revealed extensive natural variation in triacylglycerols (TAGs), accompanied by coordinated shifts in phosphatidylcholines (PCs) and phosphatidylethanolamines (PEs), explaining 87% of population-level differences in total grain oil. Lipidome-wide GWAS identified approximately 1.6 million significant variant-trait associations and resolved 55 loci linked to plastidial fatty acid synthesis, TAG assembly, lipid transport, and membrane remodeling. These loci, many undetected in previous GWAS of bulk oil content, demonstrated the increased mapping resolution achieved through lipidomics. Integration with metabolic gene clusters revealed significant enrichment of lipid-associated variants within terpene and saccharide-terpene biosynthetic clusters, indicating coordinated genetic regulation between central lipid metabolism and specialized metabolic pathways. Variants within these clusters explained more than 50% of the variance in measured grain oil content and exhibited additive effects of favorable alleles. Haplotype analyses further identified 27 elite sorghum accessions and 12 linked markers for marker-assisted improvement of sorghum grain oil. These findings elucidate the multilayered genetic architecture of sorghum grain lipid diversity and showcase the value of large-scale lipidomics integrated with GWAS for accelerating C₄ crop grain quality improvement.
