## Supplementary_Table8 for "Deciphering the Genetic Architecture of Sorghum Grain Oil Content via Lipidome-Integrated Genome-Wide Association Analysis"

### Sheet: synthetic_PLS_OilContent_R
Supplementary Table 8. Germplasm lines ranked by polygenic lipid score (PLS) and predicted lipid content, including lipid level classification, beneficial allele counts, and log₁₀-transformed values of PLS and predicted lipid content.
Line	PLS	Predicted_Lipid_Content	Lipid_Level	Rank	Beneficial_Allele_Count	Notes	log10_PLS	log10_Predicted_Lipid_Content
PI533924	7229357.029818116	48502.18772754923	High	1	67	Top candidate	6.6506456618505405	4.685761328222353
PI533769	6905303.520057627	47046.40013449619	High	4	67	Top candidate	6.617988249629117	4.67253
PI533915	6.32351e+06	45704.76199330106	High	6	61	Top candidate	6.552380113095649	4.659961451703798
PI533878	6350299.400058978	45904.41583123084	High	5	56	Top candidate	6.555629309846925	4.661854465033828
PI534099	6931730.236611437	48055.91839643051	High	2	57	Top candidate	6.620745396906816	4.681746881466142
PI534163	6209031.081579533	45631.14161914118	High	7	55	Top candidate	6.538216163100969	4.659261334271046
PI595702	6058389.570253182	45509.81636724986	High	8	58	Top candidate	6.518844694589484	4.658105083125576
PI656012	6384579.038925514	45347.522468365496	High	10	56	Top candidate	6.559751504653346	4.656553564654995
PI656043	6798871.589324291	47879.23424920732	High	3	60	Top candidate	6.606703335957642	4.680147195953188
PI655972	6.3361e+06	45431.049975088696	High	9	58	Top candidate	6.553910792731719	4.657352774083341
PI656081	5256910.951333149	40959.98531664802	Medium	104	53	Low priority	6.398119871522084	4.612359792281742
PI533970	5034760.702390929	40235.447327205795	Medium	119	46	Low priority	6.3577224744693055	4.604608834062555
PI533986	5230659.017632987	40470.00843250898	Medium	115	60	Low priority	6.39354	4.607133294883084
PI561073	5569252.0868152445	42119.11088817798	Medium	68	57	Low priority	6.449227890029292	4.62448
PI597945	5947700.4447866725	42853.16130310259	High	52	62	Low priority	6.504039083134726	4.631982865602289
PI656078	5609158.126082931	42077.650296183565	Medium	69	51	Low priority	6.455344812776421	4.624051479912473
PI597946	4394256.522324209	37004.159491969796	Medium	208	51	Low priority	6.214414945096166	4.568250544144793
PI533921	3672706.5315720825	35284.50859631791	Low	247	44	Low priority	5.962289369087511	4.547584073438181
PI533750	5479208.370456344	41269.4	Medium	88	53	Low priority	6.435100749826981	4.615628456193962
PI534116	5458743.127191231	42371.536228057055	Medium	56	59	Low priority	6.431824798663994	4.627074210124978
PI598070	6244733.535890248	44432.89002422824	High	19	57	Low priority	6.542683315096982	4.6477045617386405
PI655999	3909218.0362552563	34855.38639790793	Low	250	54	Low priority	6.061958361020048	4.542269901576875
PI533997	5030899.470109271	38905.40747314028	Medium	166	42	Low priority	6.356986002962829	4.590009968228881
PI642998	4754380.966134197	38251.46355890807	Medium	184	48	Low priority	6.300705370188745	4.582648056571931
PI533755	4958411.2980208155	39883.05631328371	Medium	133	43	Low priority	6.34292	4.6007884317142045
PI534124	4796105.331680441	38179.53210104177	Medium	186	44	Low priority	6.309679122549411	4.581830601711372
PI576396	5297173.888697638	41479.964222805764	Medium	84	52	Low priority	6.405055684491549	4.617838373130582
PI655987	3841982.9736423325	35810.35402438842	Low	238	44	Low priority	6.03587	4.554008614507528
PI533903	5837342.825195229	43431.08692187796	High	39	59	Low priority	6.488757586276765	4.6378
PI534047	3760462.5109423725	34611.664820727055	Low	252	41	Low priority	6.001987617720196	4.539222489356715
PI533785	3.87091e+06	35970.927753082404	Low	235	47	Low priority	6.047289338576878	4.555951639176538
PI533831	4180152.000873316	36411.27788899647	Low	230	42	Low priority	6.153594350667043	4.561235921186093
PI552861	3894307.720536681	35313.5	Low	245	40	Low priority	6.056307231113403	4.547940638420636
PI35038	4448546.862332531	36915.478161771185	Low	212	49	Low priority	6.228572681724968	4.5672084981593715
PI533754	4745167.798633204	38732.17341637447	Medium	172	50	Low priority	6.298698631187946	4.588071867661393
PI533757	4479488.808315942	37757.09797111856	Medium	194	54	Low priority	6.236439873183648	4.576998606824038
PI533758	4236833.373972702	36107.99853032668	Low	233	47	Low priority	6.170542745280583	4.557603416110985
PI533788	4741016.981122786	39629.71029628936	Medium	140	43	Low priority	6.297791494337119	4.598020897537753
PI533833	4922466.440208682	39213.7	Medium	156	43	Low priority	6.335776950213124	4.59344
PI533841	5174376.095840142	40163.664211158786	Medium	121	57	Low priority	6.383546223302057	4.60383
PI533842	4867464.382439913	39525.64597868525	Medium	143	52	Low priority	6.324609394919634	4.596878976458412
PI533843	4767035.319801128	39241.434340432126	Medium	155	44	Low priority	6.303446613384129	4.593744873191861
PI533852	4045533.116113175	35498.899012003734	Low	241	43	Low priority	6.110474473320163	4.550214883747313
PI533856	3886376.4336472573	35348.401774293954	Low	244	41	Low priority	6.053270977940094	4.548369782594132
PI533869	5388084.925738768	41710.537338133254	Medium	78	57	Low priority	6.420320462552109	4.620245784702773
PI533871	4.29898e+06	36771.37989924039	Low	218	42	Low priority	6.188394139619625	4.565509927703539
PI533882	5429662.923154452	40580.90624647071	Medium	112	60	Low priority	6.427126898376311	4.608321741402275
PI533901	5948423.687361351	43382.84473482997	High	41	57	Low priority	6.504137479716704	4.637318026519396
PI533910	5204184.728792352	41061.95460565514	Medium	98	45	Low priority	6.388866293914547	4.6134396185427615
PI533912	4.18831e+06	37217.015752331856	Medium	203	45	Low priority	6.156076273210788	4.570741546273117
PI533913	3729169.667715518	34951.67754684273	Low	249	41	Low priority	5.988244182035752	4.543468025056031
PI533919	6088313.864991587	44072.419871530656	High	27	59	Low priority	6.522762143520213	4.644166896845304
PI533936	3544912.324219441	34814.39745660607	Low	251	42	Low priority	5.897097347480243	4.54176
PI533938	6.03906e+06	43340.73475908949	High	42	60	Low priority	6.516295301836533	4.636896269676766
PI533939	3702291.6151799355	35064.88971955667	Low	248	41	Low priority	5.976082189484904	4.544872477363896
PI533940	5383247.471628136	41186.68333286204	Medium	92	45	Low priority	6.419521585245715	4.61476
PI533943	4431789.085978171	37880.100170569014	Medium	192	49	Low priority	6.224251657106335	4.578411118786036
PI533957	5051959.146904966	39340.51248953274	Medium	150	47	Low priority	6.360987731363443	4.594840013181853
PI533961	4022080.5903054215	36906.920314656694	Low	214	44	Low priority	6.1025041020595765	4.56711
PI533962	3765915.3545178366	35294.9	Low	246	40	Low priority	6.004338569528863	4.547712149566571
PI533965	5177756.0037413305	39866.376854695205	Medium	135	56	Low priority	6.384152735672126	4.60061
PI533967	4054230.200121707	35577.15294129886	Low	240	46	Low priority	6.113393400242422	4.551171190758695
PI533976	3.63832e+06	35493.3	Low	242	43	Low priority	5.945689774866572	4.550146533947537
PI533979	4904201.797397652	39915.53953549007	Medium	132	52	Low priority	6.3321002722967545	4.601142003974163
PI533980	5274157.073162826	40115.1	Medium	125	49	Low priority	6.4011043112674075	4.603307395092975
PI533985	4389237.404600527	37599	Medium	197	48	Low priority	6.213082458585052	4.575175999055263
PI533989	4217702.526161978	36024.46648706589	Low	234	51	Low priority	6.164896027498535	4.5565975577458735
PI533996	5705732.171899303	41902.656797291864	Medium	74	59	Low priority	6.469800935075722	4.622241559859465
PI534009	4465368.064180921	37894.25959200112	Medium	191	48	Low priority	6.23287	4.5785734258958755
PI534021	5352258.755855181	41415.22164096005	Medium	85	50	Low priority	6.414368822588797	4.617159989905698
PI534028	3786186.1526764594	34464.60325172473	Low	253	42	Low priority	6.012968247845204	4.5373732833647065
PI534053	3825337.9594464526	35381.92161805961	Low	243	55	Low priority	6.029165600044556	4.548781416065416
PI534054	4571270.476012537	38508.807995348674	Medium	180	44	Low priority	6.258971161977215	4.585560075645464
PI534063	4334451.057214631	36610.37930095264	Low	224	53	Low priority	6.198265411532993	4.5636042284023555
PI534075	4488876.288457684	38136.79525528375	Medium	188	44	Low priority	6.238798794608354	4.581344195227471
PI534079	4800942.0970365815	39066.39184496635	Medium	161	41	Low priority	6.3107074843252535	4.591803301826716
PI534088	5886533.132499035	44117.426463251526	High	24	57	Low priority	6.49564	4.644610170463365
PI534097	5575698.374006722	42120.53258126216	Medium	67	56	Low priority	6.450221850233065	4.624493853862951
PI534101	4683803.070018674	38117.14293197311	Medium	189	44	Low priority	6.285090744774535	4.581120340670913
PI534105	5.78442e+06	43546.252605018984	High	36	53	Low priority	6.481234000485985	4.638950787518509
PI534108	6025708.699973467	44765.95700005563	High	14	47	Low priority	6.51453	4.650947873211836
PI534114	4682753.690749539	39379.58040994928	Medium	148	47	Low priority	6.284854292079804	4.595271084412193
PI534115	5795186.650009865	42986.11311856269	High	47	60	Low priority	6.482775182889859	4.633328177206422
PI534117	4248174.449507461	37396.479450389874	Medium	199	43	Low priority	6.1738558731061595	4.572830719119316
PI534123	4012675.310286853	36434.63823082824	Low	228	43	Low priority	6.0992661537783945	4.561514461657298
PI534127	4.34332e+06	37320.69952704859	Medium	201	46	Low priority	6.200699762592691	4.571949775425211
PI534128	4872351.307106923	39810.907020524115	Medium	137	49	Low priority	6.325613336618679	4.600002072322135
PI534132	5210780.967564143	39578.2	Medium	141	57	Low priority	6.390034797374233	4.597456399687018
PI534133	5229354.018900884	41039.14232208527	Medium	101	52	Low priority	6.393308167090554	4.6131982758689185
PI534135	6030905.454695411	43325.50933693373	High	43	60	Low priority	6.515215294724514	4.636743677004408
PI534137	5609756.566054042	42476.94258681273	Medium	55	58	Low priority	6.455435891000109	4.62815
PI548797	5.19074e+06	41026.686910447184	Medium	102	56	Low priority	6.386474433827513	4.613066447149551
PI552856	4871481.220842088	39135.9	Medium	159	51	Low priority	6.3254347608318096	4.592575800150198
PI561071	4908747.248687939	39413.334393722515	Medium	146	48	Low priority	6.333018186329638	4.5956431780154885
PI561472	6.31252e+06	44633.50360515077	High	15	60	Low priority	6.551040869441696	4.649660979080315
PI564164	5258688.320079992	39853.17370314907	Medium	136	50	Low priority	6.398428394637663	4.600462912103075
PI564165	5407309.264988901	42058.40536351137	Medium	71	55	Low priority	6.423480804976252	4.623852802469268
PI576130	4667983.161458982	39425.762341747024	Medium	145	47	Low priority	6.281512372724704	4.595780099657583
PI576364	4147800.4587176056	36604.960946786276	Low	226	45	Low priority	6.143615864987338	4.563539947848259
PI576373	3650151.2474199943	34104.70919677775	Low	256	40	Low priority	5.95147	4.532814350751108
PI576380	5480451.375491954	41838.155174116786	Medium	75	52	Low priority	6.435298928700878	4.621572526352406
PI576385	5323917.183949491	41230.340765934714	Medium	90	53	Low priority	6.409602091987043	4.615216924230257
PI576393	4683483.854569582	38386.17430629204	Medium	182	44	Low priority	6.285018830778005	4.5841748310426915
PI576394	4201920.199498254	36632.62962729011	Low	223	48	Low priority	6.160181758998553	4.563868095067244
PI576418	5979800.410594512	43824.69302825644	High	31	55	Low priority	6.5083849364077135	4.641718882744128
PI576425	5253626.050560528	41258.38577961715	Medium	89	50	Low priority	6.397549087173314	4.615512232344869
PI576426	4712943.878810777	39408.4	Medium	147	49	Low priority	6.291606030292478	4.595589272563787
PI585291	5610223.666809829	41328.35727985723	Medium	86	49	Low priority	6.4555069670775325	4.616248143281425
PI585295	4.84719e+06	40354.2	Medium	117	40	Low priority	6.320418816389998	4.605889269888389
PI595714	5575947.7937466465	41723.818672926776	Medium	77	56	Low priority	6.4502602628660375	4.620384049339491
PI595744	4659877.113590918	38285.21838120902	Medium	183	53	Low priority	6.279667343325571	4.583031128679103
PI595745	5.05516e+06	40616.993403152934	Medium	110	53	Low priority	6.361592597363321	4.608707772423131
PI597949	6043847.728529158	44136.59946355557	High	23	54	Low priority	6.516928158747383	4.644798869579969
PI597951	4965250.723673209	40508.6	Medium	113	45	Low priority	6.34427	4.6075473004057415
PI597952	5763070.348190995	43301.62010113497	High	44	54	Low priority	6.4781615884593835	4.636504145494716
PI597957	4903469.4295996325	38958.18594454609	Medium	162	50	Low priority	6.331952195396156	4.590598726116854
PI597958	4119385.3088125074	36698.9	Low	221	44	Low priority	6.134658310116108	4.5646531140175535
PI597960	5887524.306256705	42945.030317421144	High	49	55	Low priority	6.495773071840695	4.63291
PI597964	5466218.099704406	41798.02181704455	Medium	76	56	Low priority	6.433024213088333	4.621155728323572
PI597965	5044613.969390668	40093.08600582571	Medium	127	56	Low priority	6.359596195325274	4.60307
PI597966	5.3998e+06	41146.01188126541	Medium	94	57	Low priority	6.42225	4.614327747157142
PI597980	3940399.138830533	36455.404493215625	Low	227	41	Low priority	6.073543782290001	4.561761921339624
PI597982	5084014.886160801	40339.89006381511	Medium	118	45	Low priority	6.367009003587442	4.605734710318405
PI598069	5348681.7431725655	41610.886788708536	Medium	82	45	Low priority	6.413770086684417	4.619206971340626
PI601816	4.96567e+06	40897.556174551966	Medium	105	45	Low priority	6.34435	4.611697357601076
PI607931	5324088.375727724	41146.76766150764	Medium	93	59	Low priority	6.409631042125644	4.614335724313596
PI613536	5460836.2818814535	41903.50832249723	Medium	73	54	Low priority	6.432160994808673	4.622250385288892
PI629034	3519809.1106083123	33955.54352896875	Low	259	41	Low priority	5.883055695822072	4.530910686643218
PI641836	5402079.094867829	42124.379868919306	Medium	66	49	Low priority	6.42262	4.624533520490937
PI641849	5372347.469985848	41685.147559957244	Medium	79	51	Low priority	6.417716109266895	4.619981343181302
PI641874	5.60116e+06	42160.402584900774	Medium	63	48	Low priority	6.454125488892045	4.624904749253023
PI642992	3944714.8101093457	36253.82591583194	Low	232	40	Low priority	6.0751232070235766	4.559353845016167
PI651492	4106322.6131984084	35880.87139701158	Low	236	41	Low priority	6.1304776248484085	4.554862981705338
PI651496	4387181.224273755	37645.9	Medium	196	41	Low priority	6.212535396577877	4.575718252752574
PI655970	5271415.687757971	40131.66735068067	Medium	124	50	Low priority	6.400631283550658	4.603487203744735
PI655971	5.03477e+06	40487.06912755095	Medium	114	53	Low priority	6.357725148739973	4.607316339183773
PI655973	4.19058e+06	36792	Low	216	41	Low priority	6.156761433500991	4.565753895915347
PI655975	4680313.958375443	38706.095432766335	Medium	173	41	Low priority	6.284304058240141	4.587779363064463
PI655976	5218246.083746579	40233.26134626582	Medium	120	49	Low priority	6.391353438443465	4.604585238320168
PI655977	4.69762e+06	38667.04924342381	Medium	175	44	Low priority	6.288193113050334	4.587341031493961
PI655989	4635138.8986084685	39370.13372256349	Medium	149	49	Low priority	6.273987686959053	4.595166889894949
PI655990	5825066.828884844	43775.963734668054	High	33	56	Low priority	6.487023981926626	4.641235715921472
PI655991	5759461.9540465735	43456.012323742885	High	38	56	Low priority	6.477640156817295	4.638049871426501
PI655992	4238144.630612995	37297.26798730528	Medium	202	44	Low priority	6.170927104296556	4.571677021044826
PI655993	4648583.138429277	38934.392539564964	Medium	164	42	Low priority	6.277083566228301	4.590333403155117
PI655994	5224064.225018944	40108.411870792246	Medium	126	53	Low priority	6.392378388159626	4.6032354660353425
PI655997	5.42904e+06	40849.790187631916	Medium	106	53	Low priority	6.427025890563409	4.611189830254292
PI655998	4865747.743401839	39200.22180977832	Medium	157	40	Low priority	6.32426	4.593288524430922
PI656000	5084588.490989806	41052.9	Medium	100	44	Low priority	6.36712	4.6133435890756935
PI656004	4170981.5390521945	36971.7	Medium	210	42	Low priority	6.150789026359003	4.567869538284166
PI656006	5424710.229015187	41326.40079375275	Medium	87	52	Low priority	6.426321702657845	4.616227583276434
PI656010	5.53854e+06	42243.76890556839	Medium	59	50	Low priority	6.444461002809732	4.625762658149626
PI656011	5.99324e+06	44092.764052187835	High	25	59	Low priority	6.510191831702912	4.6443673243873755
PI656013	5786621.479413234	43429.204164462004	High	40	59	Low priority	6.481549557315539	4.637781871035049
PI656014	4683180.606972289	38661.50169235669	Medium	176	43	Low priority	6.284950503044898	4.587278718912346
PI656016	5743943.348086046	43200.6	High	45	59	Low priority	6.475390474389625	4.635489561084846
PI656017	4322271.209823822	37598.134671809035	Medium	198	50	Low priority	6.194901522932067	4.575166299134166
PI656019	5147176.6117625795	40399.31506017315	Medium	116	56	Low priority	6.3786342906227205	4.606374002038603
PI656021	4474406.538530058	37724.44745659351	Medium	195	48	Low priority	6.23516	4.576622887458633
PI656022	5077625.027027165	39989.781897988716	Medium	128	56	Low priority	6.365815391354062	4.601949035522412
PI656025	5996959.362014457	44189.02050462275	High	22	52	Low priority	6.510690286751967	4.645314375082276
PI656029	5871173.952008753	43652.14019881227	High	34	56	Low priority	6.493499678377604	4.640005541369161
PI656031	4716833.244454665	38901.556183522014	Medium	167	59	Low priority	6.2924682657247635	4.589966974806385
PI656042	4235553.996655652	36636.24417429839	Low	222	40	Low priority	6.170167402669931	4.56391
PI656046	5484195.958050381	42208.39894304886	Medium	60	56	Low priority	6.435895401333647	4.625398878726627
PI656047	4046842.214960283	35634.20621616095	Low	239	40	Low priority	6.110915091032063	4.551867088942409
PI656048	3452455.1960998694	33629.540108396104	Low	261	41	Low priority	5.8429708968402405	4.526720928279503
PI656049	4275607.695637639	36931.10469328369	Low	211	47	Low priority	6.181767103245437	4.567392298580354
PI656050	4354972.156192133	38533.447221022325	Medium	179	55	Low priority	6.203874752319698	4.585837862947593
PI656052	4841428.006244608	38658.78194315387	Medium	177	42	Low priority	6.319221156701196	4.587248166203124
PI656053	5231890.094772523	41552.520350059596	Medium	83	44	Low priority	6.393753224298195	4.6185973708620605
PI656055	5400718.127433994	42176.02920510595	Medium	62	52	Low priority	6.422399858368767	4.625065689308454
PI656058	4345328.744439149	37352.849325864154	Medium	200	51	Low priority	6.201247794579425	4.572323735985465
PI656059	3430817.0640259744	34014.50937390502	Low	257	40	Low priority	5.82927	4.531664211067792
PI656060	5968870.6021439405	43650.79458578462	High	35	58	Low priority	6.506910082021158	4.639992153679179
PI656061	3663685.928070683	34435.766405384325	Low	254	44	Low priority	5.957995232688833	4.537009753124312
PI656062	5254061.335258166	41118.70033612666	Medium	97	54	Low priority	6.397624765371657	4.614039379193234
PI656068	3485177.3437489094	33962.02737258447	Low	258	45	Low priority	5.8629073930215965	4.530993607674551
PI656070	5202977.733440799	40742.27514864046	Medium	107	55	Low priority	6.388652137696541	4.610045277411102
PI656071	4372724.650232209	38197.77441087492	Medium	185	49	Low priority	6.208669539497057	4.582038059528626
PI656073	4060760.190442954	36605.68586250972	Low	225	46	Low priority	6.115572181359108	4.56355
PI656074	5440561.619245455	42255.850560329665	Medium	58	48	Low priority	6.428893539498957	4.6258868479640665
PI656075	4840514.130609667	39264.67017620812	Medium	153	48	Low priority	6.319030809969992	4.594001953723795
PI656076	3.70346e+06	34428.07938577165	Low	255	42	Low priority	5.976618242352558	4.536912795709994
PI656077	5321464.234304615	42015.267313188466	Medium	72	57	Low priority	6.4091870630766525	4.6234071309941696
PI656079	6004621.757755119	44223.143424237336	High	21	60	Low priority	6.511715810543136	4.645649609415932
PI656080	6104663.470139218	44072.779507785715	High	26	54	Low priority	6.524887668632875	4.644170440726131
PI656082	5546637.573224233	42205.283164772714	Medium	61	54	Low priority	6.4457228335380785	4.625366818395198
PI656085	6048567.412985808	43884.60772152385	High	28	59	Low priority	6.5175511150745695	4.6423122206112835
PI656086	4798734.820148535	39267.54184858239	Medium	152	55	Low priority	6.310238489426182	4.5940337152502915
PI656087	4052142.570311241	36750.79010416211	Low	219	40	Low priority	6.112694534444521	4.565266680404952
PI656088	4685709.851677428	38503.81122820354	Medium	181	45	Low priority	6.285520063523626	4.585503719468426
PI656090	4161921.3064316562	36706.23824587243	Low	220	50	Low priority	6.1479995117256685	4.564739879116614
PI656091	5692335.736577524	43005.47129569696	High	46	48	Low priority	6.4678241445623454	4.633523711448718
PI656102	4761507.673319968	38767.26599373281	Medium	171	59	Low priority	6.302251317376489	4.588465174086836
PI656103	4405089.447533888	36774.71511379082	Low	217	52	Low priority	6.217277035055607	4.565549317021924
PI656104	4276812.872573364	37003.26881315667	Medium	209	44	Low priority	6.182111370625658	4.5682400906834975
PI656105	4.82313e+06	38866.67783232173	Medium	169	50	Low priority	6.315392936903392	4.5895774204678705
PI656107	5534186.303809702	42603.500571102864	Medium	54	54	Low priority	6.443780849131235	4.629445284930276
PI656109	6227087.663925683	44871.22980822134	High	13	60	Low priority	6.540481176118241	4.651967972622112
PI656110	2755876.363110519	30942.601664618538	Low	263	41	Low priority	0	4.490556826528364
PI656111	4933325.086188647	38943.65456129788	Medium	163	45	Low priority	6.337948136014113	4.590436704280365
PI656112	4084369.850688938	35814.70659911049	Low	237	40	Low priority	6.123359756699445	4.554061397686202
PI656118	4754587.9690740565	39253.06287498982	Medium	154	53	Low priority	6.300750351588258	4.593873549942643
PI656119	5309825.942853675	41144.41549327403	Medium	95	55	Low priority	6.407212489187185	4.6143108970199425
PI656120	5125954.081917672	40152.93824923689	Medium	122	56	Low priority	6.374762770725641	4.603717330903366
PI656121	5360626.132044745	40701.44651379071	Medium	109	50	Low priority	6.415766174908179	4.609609844158732
PI329435	5620428.771631236	43541.5	High	37	57	Low priority	6.45706	4.6389034250176735
PI329440	3206221.6927468404	33392.57783705531	Low	262	41	Low priority	5.653546627554545	4.523649946972735
PI533902	5646889.236499345	42156.09353616809	Medium	64	49	Low priority	6.461050175766734	4.6248603594556625
PI564163	5061947.860914268	39941.75973570386	Medium	130	43	Low priority	6.3628729564284106	4.601427194902992
PI566819	6129332.027806353	44621.518601019314	High	16	59	Low priority	6.528075135595699	4.649544346513038
PI641824	4993751.743758699	39939.767019485334	Medium	131	54	Low priority	6.3498360926100466	4.601405527173466
PI656015	5127691.642829127	41125.90315201848	Medium	96	46	Low priority	6.375081045655738	4.614115448456658
PI533752	5146202.472790099	40611.17382846595	Medium	111	56	Low priority	6.378457337018424	4.608645542552286
PI533759	4191423.9435828645	36799.33074185427	Low	215	44	Low priority	6.1570178940628075	4.565839920364749
PI533845	6464218.922777441	44376.43976928202	High	20	59	Low priority	6.569179962569475	4.647152456738323
PI533863	6166806.426946958	44601.64766940831	High	17	57	Low priority	6.532872942245869	4.649350902669867
PI533937	5022801.924572015	39269.81290381245	Medium	151	48	Low priority	6.355437451106386	4.594058832132771
PI533964	4970435.077063809	39652.09478965578	Medium	139	50	Low priority	6.345287395205905	4.598266135702979
PI534046	4594354.237352289	37977.44953596168	Medium	190	45	Low priority	6.264458643803501	4.579525795323305
PI534138	5245634.789519832	41207.59910443053	Medium	91	49	Low priority	6.396157385316436	4.6149773117807795
PI540816	5210928.141064046	40721.90770720386	Medium	108	48	Low priority	6.390060832885711	4.609828115284125
PI576366	5311871.989391225	41054.28676220516	Medium	99	58	Low priority	6.40756	4.613358511515634
PI597967	4152449.416844416	36338.01435780976	Low	231	48	Low priority	6.1450639692352365	4.56036
PI629059	5431377.589057788	41673.024949568324	Medium	80	50	Low priority	6.427405316631976	4.619855026044618
PI642791	5735943.250827556	42139.46038443482	Medium	65	58	Low priority	6.474226157675273	4.624688969963045
PI642793	5.83529e+06	43841.60281541641	High	30	60	Low priority	6.488468596497715	4.641886423240144
PI655988	4984437.663721275	39882.95924090752	Medium	134	43	Low priority	6.348024779518571	4.60079
PI655995	4163196.655299907	37031.98623474939	Medium	206	49	Low priority	6.148393258412509	4.568577006342115
PI656003	5852181.450076594	44488.15896431434	High	18	56	Low priority	6.490843886542382	4.648244433885091
PI656005	5106094.345642808	39969.24115129878	Medium	129	60	Low priority	6.371108329707755	4.601725902902786
PI656018	3963900.192876371	36420.507759494285	Low	229	51	Low priority	6.082075860874082	4.561345996253226
PI656044	4154047.156112536	37050.545983640346	Medium	204	45	Low priority	6.145560536337444	4.568794612205633
PI533792	4806729.549041219	39454.59572694049	Medium	144	54	Low priority	6.31193	4.596097597725503
PI576399	4576601.922571981	39168.87473288273	Medium	158	48	Low priority	6.260244727434728	4.592941095052604
PI576401	5572151.884198335	42058.90903864451	Medium	70	49	Low priority	6.449675294534944	4.6238580033802235
PI656065	6050061.7618779205	43850.192360023924	High	29	57	Low priority	6.517748169717091	4.641971502849464
PI533987	4701460.231185894	38923.21961642316	Medium	165	46	Low priority	6.289050179849569	4.590208756668636
PI659694	4745121.557731571	39118.00759047124	Medium	160	53	Low priority	6.29869	4.592376726624261
PI533972	6147402.561148769	45179.618593665444	High	12	51	Low priority	6.530395304199381	4.654942560285857
PI565121	5425901.147057673	42257.14983785362	Medium	57	60	Low priority	6.426515455286636	4.6259
PI659753	4729538.158001035	38781	Medium	170	49	Low priority	6.29527	4.588619559177418
PI534157	4334439.554261735	38137.38871941475	Medium	187	44	Low priority	6.198262246852839	4.581350953430152
PI542718	4923412.772804622	38688.93516019329	Medium	174	41	Low priority	6.335966601734644	4.587586776751067
PI561072	4.97808e+06	39553.46000538052	Medium	142	42	Low priority	6.346783828420383	4.597184480135042
PI595699	3436368.9127429887	33955.405383203826	Low	260	41	Low priority	5.832824012901144	4.5309089197427594
PI595741	5084878.700377184	39740.80957763557	Medium	138	53	Low priority	6.367170110842735	4.59924
PI17548	5906813.592546994	43789.412204001346	High	32	55	Low priority	6.498439889407629	4.641369115590115
PI24969	4317398.362121244	36909.58087009263	Low	213	43	Low priority	6.193548385152762	4.5671391135554655
PI533855	5800761.221648655	42951.15019115572	High	48	60	Low priority	6.483571017186907	4.6329747983182195
PI533991	4353968.258730017	37043.81095287558	Medium	205	45	Low priority	6.203602020836757	4.568715659183417
PI659696	6189105.603014298	45249.61222455693	High	11	59	Low priority	6.5357029291370266	4.6556148617852715
PI542406	5262412.023603758	40999.90280498433	Medium	103	60	Low priority	6.3990740609672185	4.6127828271756135
PI597976	5790089.851178486	42940.77524253633	High	50	59	Low priority	6.482046277733461	4.6328698808202216
PI656009	5317932.764714977	41643.90525104101	Medium	81	50	Low priority	6.408588855666593	4.619551449691779
PI533866	4151984.546048226	37830.319721037195	Medium	193	40	Low priority	6.144919383683394	4.577840011726142
PI597961	5725134.697385077	42922.20808512518	High	51	53	Low priority	6.472648130410406	4.632682055663874
PI533927	4233085.036099266	37011.701225397264	Medium	207	40	Low priority	6.169442142813143	4.568339047695009
PI533789	4510678.969733864	38885.579045952414	Medium	168	43	Low priority	6.244228518333208	4.589788570427301
PI533839	5649979.488648376	42696.56247710525	High	53	52	Low priority	6.461514152330016	4.630392911153362
PI656106	5143535.672006175	40132.733578227904	Medium	123	45	Low priority	6.377972540017679	4.603498742029077
