## Supplementary_Table7 for "Deciphering the Genetic Architecture of Sorghum Grain Oil Content via Lipidome-Integrated Genome-Wide Association Analysis"

### Sheet: enrichment.NetworkNeighborAL
Supplementary Table S7. Functional enrichment analysis of proteins in the interaction network. Enriched metabolic pathways identified from proteins in the network, including pathway names, gene counts, enrichment strength, and corresponding false discovery rate (FDR) values.
#term ID	term description	observed gene count	background gene count	strength	signal	false discovery rate	matching proteins in your network (IDs)	matching proteins in your network (labels)
CL:11823	Glycolysis, and Fructose-1,6-bisphosphatase class 1	10	86	1.16	1.09	3.26e-05	4558.C5WND5,4558.C5XCT5,4558.C5XJZ6,4558.C5XRQ7,4558.C5XX52,4558.C5YGY0,4558.C5YUD1,4558.C5Z0B5,4558.C5Z1D3,4558.C5Z818	C5WND5_SORBI,PFK-6,C5XJZ6_SORBI,C5XRQ7_SORBI,C5XX52_SORBI,C5YGY0_SORBI,PFK-9,C5Z0B5_SORBI,C5Z1D3_SORBI,C5Z818_SORBI
CL:16004	Glycerophospholipid metabolism, and Glycerolipid metabolism	12	152	0.99	1.02	3.26e-05	4558.C5X2U3,4558.C5XE99,4558.C5XKS6,4558.C5XLR4,4558.C5XMC7,4558.C5YG73,4558.C5YHE2,4558.C5YHX6,4558.C5YPP2,4558.C5YZB4,4558.C5Z3V2,4558.C5Z4E9	C5X2U3_SORBI,C5XE99_SORBI,C5XKS6_SORBI,C5XLR4_SORBI,C5XMC7_SORBI,C5YG73_SORBI,C5YHE2_SORBI,C5YHX6_SORBI,C5YPP2_SORBI,C5YZB4_SORBI,C5Z3V2_SORBI,C5Z4E9_SORBI
CL:11114	Cellular amino acid biosynthetic process, and Folic acid-containing compound metabolic process	12	164	0.95	0.99	4.15e-05	4558.C5X5W2,4558.C5XLT6,4558.C5XX95,4558.C5XZK5,4558.C5YJF0,4558.C5YPL9,4558.C5YQ39,4558.C5YUD2,4558.C5YVA1,4558.C5YYD1,4558.C5YYD7,4558.C5Z776	C5X5W2_SORBI,C5XLT6_SORBI,C5XX95_SORBI,C5XZK5_SORBI,C5YJF0_SORBI,C5YPL9_SORBI,C5YQ39_SORBI,C5YUD2_SORBI,C5YVA1_SORBI,C5YYD1_SORBI,C5YYD7_SORBI,C5Z776_SORBI
CL:11825	Glycolysis, and Fructose-1,6-bisphosphatase class 1	9	74	1.18	1.07	4.15e-05	4558.C5XCT5,4558.C5XJZ6,4558.C5XRQ7,4558.C5XX52,4558.C5YGY0,4558.C5YUD1,4558.C5Z0B5,4558.C5Z1D3,4558.C5Z818	PFK-6,C5XJZ6_SORBI,C5XRQ7_SORBI,C5XX52_SORBI,C5YGY0_SORBI,PFK-9,C5Z0B5_SORBI,C5Z1D3_SORBI,C5Z818_SORBI
CL:14993	Glutathione metabolism, and Ascorbate and aldarate metabolism	9	110	1	0.81	0.00041	4558.C5WUJ2,4558.C5WUJ4,4558.C5WUJ5,4558.C5WUK1,4558.C5WUK2,4558.C5WUK3,4558.C5YH30,4558.C5YXU8,4558.C5YZW1	C5WUJ2_SORBI,C5WUJ4_SORBI,C5WUJ5_SORBI,C5WUK1_SORBI,C5WUK2_SORBI,C5WUK3_SORBI,C5YH30_SORBI,C5YXU8_SORBI,C5YZW1_SORBI
CL:16005	Glycerophospholipid metabolism, and UDP-galactosyltransferase activity	9	109	1.01	0.81	0.00041	4558.C5X2U3,4558.C5XE99,4558.C5XKS6,4558.C5XLR4,4558.C5XMC7,4558.C5YG73,4558.C5YHE2,4558.C5YHX6,4558.C5YZB4	C5X2U3_SORBI,C5XE99_SORBI,C5XKS6_SORBI,C5XLR4_SORBI,C5XMC7_SORBI,C5YG73_SORBI,C5YHE2_SORBI,C5YHX6_SORBI,C5YZB4_SORBI
CL:16008	Glycerophospholipid metabolism	7	55	1.2	0.85	0.00042	4558.C5X2U3,4558.C5XE99,4558.C5XKS6,4558.C5XLR4,4558.C5XMC7,4558.C5YHX6,4558.C5YZB4	C5X2U3_SORBI,C5XE99_SORBI,C5XKS6_SORBI,C5XLR4_SORBI,C5XMC7_SORBI,C5YHX6_SORBI,C5YZB4_SORBI
CL:16006	Glycerophospholipid metabolism, and UDP-galactosyltransferase activity	8	86	1.06	0.8	0.00053	4558.C5X2U3,4558.C5XE99,4558.C5XKS6,4558.C5XLR4,4558.C5XMC7,4558.C5YG73,4558.C5YHX6,4558.C5YZB4	C5X2U3_SORBI,C5XE99_SORBI,C5XKS6_SORBI,C5XLR4_SORBI,C5XMC7_SORBI,C5YG73_SORBI,C5YHX6_SORBI,C5YZB4_SORBI
CL:24444	Plant peroxidase, and Cinnamyl alcohol dehydrogenase-like	8	91	1.03	0.77	0.00072	4558.C5XIX9,4558.C5XKP4,4558.C5YBA0,4558.C5YTC4,4558.C5Z0N8,4558.C5Z2G8,4558.C5Z3L5,4558.C5Z5Y6	C5XIX9_SORBI,C5XKP4_SORBI,C5YBA0_SORBI,C5YTC4_SORBI,C5Z0N8_SORBI,C5Z2G8_SORBI,C5Z3L5_SORBI,C5Z5Y6_SORBI
CL:11828	Glycolysis, and Fructose-1,6-bisphosphatase, active site	6	44	1.23	0.75	0.0012	4558.C5XRQ7,4558.C5XX52,4558.C5YGY0,4558.C5YUD1,4558.C5Z0B5,4558.C5Z818	C5XRQ7_SORBI,C5XX52_SORBI,C5YGY0_SORBI,PFK-9,C5Z0B5_SORBI,C5Z818_SORBI
CL:24446	Plant peroxidase	7	69	1.1	0.73	0.0012	4558.C5XIX9,4558.C5XKP4,4558.C5YTC4,4558.C5Z0N8,4558.C5Z2G8,4558.C5Z3L5,4558.C5Z5Y6	C5XIX9_SORBI,C5XKP4_SORBI,C5YTC4_SORBI,C5Z0N8_SORBI,C5Z2G8_SORBI,C5Z3L5_SORBI,C5Z5Y6_SORBI
CL:14994	Glutathione metabolism, and L-ascorbic acid biosynthetic process	8	104	0.98	0.7	0.0013	4558.C5WUJ2,4558.C5WUJ4,4558.C5WUJ5,4558.C5WUK1,4558.C5WUK2,4558.C5WUK3,4558.C5YH30,4558.C5YZW1	C5WUJ2_SORBI,C5WUJ4_SORBI,C5WUJ5_SORBI,C5WUK1_SORBI,C5WUK2_SORBI,C5WUK3_SORBI,C5YH30_SORBI,C5YZW1_SORBI
CL:12087	Tricarboxylic acid metabolic process, and ATP citrate synthase activity	4	16	1.49	0.61	0.0052	4558.C5XH85,4558.C5XYK7,4558.C5YL64,4558.C5YPW0	C5XH85_SORBI,C5XYK7_SORBI,C5YL64_SORBI,C5YPW0_SORBI
CL:14184	Sphingolipid biosynthetic process, and Sphingolipid metabolism	5	37	1.22	0.58	0.0059	4558.C5WQW4,4558.C5XBK4,4558.C5XFB7,4558.C5XS71,4558.C5Y0D5	C5WQW4_SORBI,C5XBK4_SORBI,C5XFB7_SORBI,C5XS71_SORBI,C5Y0D5_SORBI
CL:11832	Mixed, incl. Gluconeogenesis, and Glyceraldehyde-3-phosphate dehydrogenase, type I	5	39	1.2	0.56	0.0071	4558.C5XRQ7,4558.C5XX52,4558.C5YGY0,4558.C5Z0B5,4558.C5Z818	C5XRQ7_SORBI,C5XX52_SORBI,C5YGY0_SORBI,C5Z0B5_SORBI,C5Z818_SORBI
CL:39109	Zinc finger, SIAH-type, and Glycosyltransferase family 43	5	41	1.18	0.54	0.0085	4558.C5XE60,4558.C5XE62,4558.C5XE64,4558.C5XE68,4558.C5XG48	C5XE60_SORBI,C5XE62_SORBI,C5XE64_SORBI,C5XE68_SORBI,C5XG48_SORBI
CL:14996	Glutathione metabolism	6	71	1.02	0.52	0.009	4558.C5WUJ2,4558.C5WUJ4,4558.C5WUJ5,4558.C5WUK1,4558.C5WUK2,4558.C5WUK3	C5WUJ2_SORBI,C5WUJ4_SORBI,C5WUJ5_SORBI,C5WUK1_SORBI,C5WUK2_SORBI,C5WUK3_SORBI
CL:12107	ATP citrate synthase activity, and Citrate synthase activity	3	6	1.79	0.55	0.0095	4558.C5XYK7,4558.C5YL64,4558.C5YPW0	C5XYK7_SORBI,C5YL64_SORBI,C5YPW0_SORBI
CL:23062	Cytochrome P450, E-class, group I	9	193	0.76	0.48	0.0095	4558.C5WMA2,4558.C5WWL9,4558.C5X223,4558.C5XZ19,4558.C5YLF0,4558.C5YLF1,4558.C5YLF3,4558.C5YLF4,4558.C5YLF6	C5WMA2_SORBI,C5WWL9_SORBI,C5X223_SORBI,C5XZ19_SORBI,C5YLF0_SORBI,C5YLF1_SORBI,C5YLF3_SORBI,C5YLF4_SORBI,C5YLF6_SORBI
CL:16010	Ether lipid metabolism, and Diacylglycerol kinase	5	47	1.12	0.5	0.0121	4558.C5X2U3,4558.C5XE99,4558.C5XLR4,4558.C5YHX6,4558.C5YZB4	C5X2U3_SORBI,C5XE99_SORBI,C5XLR4_SORBI,C5YHX6_SORBI,C5YZB4_SORBI
CL:47889	Alpha/beta hydrolase fold-3, and Flavin monooxygenase FMO	5	48	1.11	0.49	0.0129	4558.C5WQW5,4558.C5X915,4558.C5Y862,4558.C5Y864,4558.C5YXT7	C5WQW5_SORBI,C5X915_SORBI,C5Y862_SORBI,C5Y864_SORBI,C5YXT7_SORBI
CL:11280	Mixed, incl. Folic acid-containing compound metabolic process, and De novo IMP biosynthetic process	6	81	0.96	0.47	0.0137	4558.C5XLT6,4558.C5YPL9,4558.C5YUD2,4558.C5YVA1,4558.C5YYD1,4558.C5Z776	C5XLT6_SORBI,C5YPL9_SORBI,C5YUD2_SORBI,C5YVA1_SORBI,C5YYD1_SORBI,C5Z776_SORBI
CL:11115	Phenylalanine, tyrosine and tryptophan biosynthesis, and Valine, leucine and isoleucine biosynthesis	6	83	0.95	0.46	0.0151	4558.C5X5W2,4558.C5XX95,4558.C5XZK5,4558.C5YJF0,4558.C5YQ39,4558.C5YYD7	C5X5W2_SORBI,C5XX95_SORBI,C5XZK5_SORBI,C5YJF0_SORBI,C5YQ39_SORBI,C5YYD7_SORBI
CL:11291	De novo IMP biosynthetic process	3	11	1.53	0.43	0.0253	4558.C5XLT6,4558.C5YUD2,4558.C5YYD1	C5XLT6_SORBI,C5YUD2_SORBI,C5YYD1_SORBI
CL:11116	Phenylalanine, tyrosine and tryptophan biosynthesis, and Histidine metabolic process	5	60	1.01	0.41	0.0255	4558.C5X5W2,4558.C5XZK5,4558.C5YJF0,4558.C5YQ39,4558.C5YYD7	C5X5W2_SORBI,C5XZK5_SORBI,C5YJF0_SORBI,C5YQ39_SORBI,C5YYD7_SORBI
CL:12083	Citrate cycle (TCA cycle), and Pyruvate/Phosphoenolpyruvate kinase-like domain superfamily	6	96	0.89	0.4	0.0255	4558.C5XH85,4558.C5XK02,4558.C5XYK7,4558.C5Y1S2,4558.C5YL64,4558.C5YPW0	C5XH85_SORBI,C5XK02_SORBI,C5XYK7_SORBI,C5Y1S2_SORBI,C5YL64_SORBI,C5YPW0_SORBI
CL:16629	Pectin lyase fold	6	96	0.89	0.4	0.0255	4558.C5XLH9,4558.C5XM76,4558.C5Y8Z0,4558.C5YPP6,4558.C5YPU8,4558.C5Z464	C5XLH9_SORBI,C5XM76_SORBI,C5Y8Z0_SORBI,C5YPP6_SORBI,C5YPU8_SORBI,C5Z464_SORBI
CL:24449	Plant peroxidase	5	63	0.99	0.4	0.0284	4558.C5XKP4,4558.C5YTC4,4558.C5Z0N8,4558.C5Z2G8,4558.C5Z5Y6	C5XKP4_SORBI,C5YTC4_SORBI,C5Z0N8_SORBI,C5Z2G8_SORBI,C5Z5Y6_SORBI
CL:39110	Zinc finger, SIAH-type, and Glycosyltransferase family 43	4	33	1.17	0.41	0.0284	4558.C5XE62,4558.C5XE64,4558.C5XE68,4558.C5XG48	C5XE62_SORBI,C5XE64_SORBI,C5XE68_SORBI,C5XG48_SORBI
CL:44945	L-ascorbate oxidase, plants, and Water channel activity	3	12	1.49	0.42	0.0284	4558.C5XB99,4558.C5XBA0,4558.C5XBA1	C5XB99_SORBI,C5XBA0_SORBI,C5XBA1_SORBI
CL:13705	Carotenoid biosynthetic process	3	13	1.45	0.4	0.0325	4558.C5XX29,4558.C5Y4W1,4558.C5YEE1	C5XX29_SORBI,C5Y4W1_SORBI,C5YEE1_SORBI
CL:1874	tRNA aminoacylation	5	68	0.96	0.37	0.0364	4558.C5WTP7,4558.C5XAA3,4558.C5XK01,4558.C5XMK4,4558.C5Y9Z7	C5WTP7_SORBI,C5XAA3_SORBI,C5XK01_SORBI,C5XMK4_SORBI,C5Y9Z7_SORBI
CL:12931	Fatty acid synthase activity	3	14	1.42	0.39	0.0368	4558.C5XSJ4,4558.C5YE75,4558.C5YIY2	C5XSJ4_SORBI,C5YE75_SORBI,C5YIY2_SORBI
CL:43301	GDSL lipase/esterase, and Sucrose alpha-glucosidase activity	6	110	0.83	0.35	0.0399	4558.C5WPW7,4558.C5WRU8,4558.C5XE96,4558.C5XM12,4558.C5Z3Y9,4558.C5Z4E5	C5WPW7_SORBI,C5WRU8_SORBI,C5XE96_SORBI,C5XM12_SORBI,C5Z3Y9_SORBI,C5Z4E5_SORBI
CL:16012	Ether lipid metabolism, and Diacylglycerol kinase	4	40	1.09	0.35	0.0464	4558.C5X2U3,4558.C5XE99,4558.C5YHX6,4558.C5YZB4	C5X2U3_SORBI,C5XE99_SORBI,C5YHX6_SORBI,C5YZB4_SORBI
CL:39114	Zinc finger, SIAH-type, and Glycosyltransferase family 43	3	16	1.36	0.36	0.0466	4558.C5XE62,4558.C5XE68,4558.C5XG48	C5XE62_SORBI,C5XE68_SORBI,C5XG48_SORBI
CL:47897	Alpha/beta hydrolase fold-3	3	16	1.36	0.36	0.0466	4558.C5WQW5,4558.C5Y862,4558.C5YXT7	C5WQW5_SORBI,C5Y862_SORBI,C5YXT7_SORBI
