## Supplementary_Table3 for "Deciphering the Genetic Architecture of Sorghum Grain Oil Content via Lipidome-Integrated Genome-Wide Association Analysis"

### Sheet: Supp_S1_PCA_Scores
Supplementary Table S3. Lipidome PCA variance and cluster statistics. PC loadings and ANOVA for high- and low-oil sorghum groups. This table presents principal component analysis (PCA) scores for sorghum grain accessions based on lipidomic profiles. The table includes PC1–PC4 scores, cluster assignments derived from lipidome-based grouping (e.g., high-oil and low-oil clusters), and identification…
Accession	PC1	PC2	PC3	PC4	Cluster	Top20_high
PI655970	38.70358422785947	-14.9947	9.29882	-77.5835	High-oil (C1)	TRUE
PI641836	29.101411194552064	-5.47363	4.389753986094225	-12.4691	High-oil (C1)	TRUE
PI656053	28.145473679872836	-7.15633	8.363987694008669	-39.8494	High-oil (C1)	TRUE
PI656018	27.811069069648266	-5.6047	3.5400305101539726	-8.19428	High-oil (C1)	TRUE
PI642992	27.414266653576213	-4.33016	4.167654615885075	-9.6412	High-oil (C1)	TRUE
PI595741	27.39955848864313	-5.22566	3.750245549961699	-6.10885	High-oil (C1)	TRUE
PI642793	26.849328219852648	-5.75723	2.2499402336922407	-8.68731	High-oil (C1)	TRUE
PI576426	26.273710723972133	-8.46349	3.8021538967995396	-18.1672	High-oil (C1)	TRUE
PI656019	26.1539	-5.36077	2.3586621645210086	-6.00727	High-oil (C1)	TRUE
PI656055	26.003242481637546	-8.27297	2.8255872441016003	-15.4413	High-oil (C1)	TRUE
PI656119	25.990332535302556	-1.73886	10.897484795625038	4.208046817883541	High-oil (C1)	TRUE
PI641824	25.76087654686477	-4.93154	3.4817711556918405	-6.54919	High-oil (C1)	TRUE
PI651492	25.63604085332569	-4.96254	1.5091838419365327	-7.3968	High-oil (C1)	TRUE
PI642791	25.19724486566205	-4.64499	1.0235722965414282	-2.73548	High-oil (C1)	TRUE
PI656016	24.972322212679394	-6.59765	2.4178892066631827	-9.07867	High-oil (C1)	TRUE
PI656004	24.715090490868786	-4.48087	1.807024644757143	2.774578144227962	High-oil (C1)	TRUE
PI641849	24.664058036169767	-4.89424	0.796802	-1.86601	High-oil (C1)	TRUE
PI651496	24.613736712296554	-5.64857	1.6375836614809007	-1.98341	High-oil (C1)	TRUE
PI655971	24.588454859005076	-7.91902	-0.32542	-8.72241	High-oil (C1)	TRUE
PI656005	24.4988	-4.6307	1.392260045669522	5.548672489531267	High-oil (C1)	TRUE
PI641874	24.418531799890122	-5.00959	1.152870914893156	-1.47993	High-oil (C1)	TRUE
PI656013	24.394420444096017	-4.7484	1.1587152457185108	-1.68956	High-oil (C1)	TRUE
PI656078	24.34203468709654	-5.05018	2.2412360954505695	4.145341073635859	High-oil (C1)	TRUE
PI655998	24.19427321671984	-4.82854	0.23606631852145696	0.5917473065855409	High-oil (C1)	TRUE
PI576380	24.17676400158195	-0.733227	10.539316147687936	4.829249293510897	High-oil (C1)	TRUE
PI656088	23.913851304981204	-5.84974	2.6775387510118382	-10.4869	High-oil (C1)	TRUE
PI576385	23.74562473488823	-1.79279	8.781152885652128	8.51967	High-oil (C1)	TRUE
PI595744	23.718827756944805	-5.20337	0.43217462776862225	-0.455295	High-oil (C1)	TRUE
PI656017	23.48499557154982	-5.17798	0.9568225291424813	0.23156384939901162	High-oil (C1)	TRUE
PI656058	23.20657131434726	-3.92684	0.7769223162450287	3.447770215565617	High-oil (C1)	TRUE
PI656011	23.092504232887556	-5.23163	0.0903919	0.26500572630344593	High-oil (C1)	TRUE
PI656025	22.972000752985526	-3.81077	1.3262895946225481	-0.143555	High-oil (C1)	TRUE
PI595745	22.946864128713685	-5.12179	3.336307868158995	-11.4236	High-oil (C1)	TRUE
PI656010	22.882772942705643	-5.93901	-1.17972	0.39163749899800976	High-oil (C1)	TRUE
PI656014	22.858029971601137	-5.35709	1.0328819405229523	2.961361700371757	High-oil (C1)	TRUE
PI656046	22.80069248981741	-2.18279	1.8278133215252397	4.807030078890124	High-oil (C1)	TRUE
PI656049	22.769909742707966	-4.31025	-0.199173	6.53513	High-oil (C1)	TRUE
PI656090	22.751979829582822	-4.09114	3.5901712071115184	-13.1926	High-oil (C1)	TRUE
PI656085	22.703026322750986	-10.0371	4.0657957359732055	-20.7037	High-oil (C1)	TRUE
PI597964	22.65014140369286	-0.915559	9.464962451836868	5.516822248556244	High-oil (C1)	TRUE
PI534054	22.649427773488046	-3.84424	1.581823090465609	5.958802336878441	High-oil (C1)	TRUE
PI576366	22.489895365251442	-6.30145	2.7091587391819547	-4.76099	High-oil (C1)	TRUE
PI656120	22.454398502599904	-1.01698	8.391743366389854	6.661115397921664	High-oil (C1)	TRUE
PI656052	22.451607401066287	-4.70139	-0.660748	5.660193132611295	High-oil (C1)	TRUE
PI656079	22.414218385908253	-4.04668	1.476133093243183	6.060620484138922	High-oil (C1)	TRUE
PI656012	22.409656359978996	-4.07462	0.16279272950687496	2.2440395122701484	High-oil (C1)	TRUE
PI629034	22.31183626563373	-5.51526	1.882111148493478	-4.97425	High-oil (C1)	TRUE
PI595714	22.306309190151563	-6.71573	0.8367922348733443	-2.44687	High-oil (C1)	TRUE
PI656000	22.126917476074354	-2.62374	0.7286407068880673	1.0445773602257376	High-oil (C1)	TRUE
PI595702	22.07123394565375	-6.54631	2.010434210395958	-11.7369	High-oil (C1)	TRUE
PI655975	21.804684423771754	-4.96101	-0.917145	4.777760023616671	High-oil (C1)	TRUE
PI655999	21.722022563468414	-3.69861	-0.423273	4.810181399016321	High-oil (C1)	TRUE
PI656048	21.627237213677088	-3.64732	-0.394546	7.7959892766925485	High-oil (C1)	TRUE
PI595699	21.508611931523102	-6.31219	1.6334818891548744	-9.50589	High-oil (C1)	TRUE
PI656087	21.474821865470005	-5.65709	0.4658542531027792	-7.04164	High-oil (C1)	FALSE
PI656006	21.44567059965688	-2.67693	2.311092672392795	1.8425418175916226	High-oil (C1)	FALSE
PI597945	21.435827173787832	-5.65576	1.2246897490948239	-4.82733	High-oil (C1)	FALSE
PI585291	21.387429308893278	-5.67589	0.8664742663346572	-0.2144	High-oil (C1)	FALSE
PI656050	21.298782856274304	-2.74755	2.788578935921371	4.497963729434338	High-oil (C1)	FALSE
PI656003	21.07476923577365	-1.56574	2.339062543886219	4.840049391236638	High-oil (C1)	FALSE
PI656091	20.997473321140415	-4.98165	1.1117497122464384	-2.81248	High-oil (C1)	FALSE
PI655976	20.737760009907415	-4.72186	-1.39647	3.5994132417812437	High-oil (C1)	FALSE
PI656043	20.66735804358408	0.22070316339393672	7.887424269220331	11.933314890818089	High-oil (C1)	FALSE
PI576373	20.573123749412368	-5.92748	1.3093590525700054	-2.46885	High-oil (C1)	FALSE
PI576418	20.42027283830978	-5.55535	0.6967512310558471	-1.07377	High-oil (C1)	FALSE
PI655977	20.3059	-4.79098	-1.50894	3.212654292384744	High-oil (C1)	FALSE
PI656081	20.282464194504755	-7.53903	-0.338237	-9.9551	High-oil (C1)	FALSE
PI576364	20.269422634366506	-4.30143	2.3003	-2.01166	High-oil (C1)	FALSE
PI597946	20.22239339295977	-4.14659	0.6982369424790773	-2.64822	High-oil (C1)	FALSE
PI597966	20.168848270201135	-0.915919	6.5899609927330385	12.90442774503537	High-oil (C1)	FALSE
PI597951	20.16067431706821	-5.29252	-1.88979	2.3568656936564034	High-oil (C1)	FALSE
PI597967	20.02058928237178	-0.0138102	6.726797268007086	13.274365533563302	High-oil (C1)	FALSE
PI655994	19.953751497437267	0.4815094564910832	7.494733554703019	15.252293508623731	High-oil (C1)	FALSE
PI597965	19.868286940498283	0.11096113448816977	7.03598	13.131028945587367	High-oil (C1)	FALSE
PI656015	19.728113529240535	0.5157056703560838	7.0091666809408375	13.939210441638942	High-oil (C1)	FALSE
PI597949	19.69080225852857	-3.00173	0.8163747029041998	-2.38559	High-oil (C1)	FALSE
PI597957	19.56092328466431	-4.71641	-1.52633	0.7010061062377556	High-oil (C1)	FALSE
PI656047	19.43507444266832	-4.95689	-2.23382	4.367193142184061	High-oil (C1)	FALSE
PI656118	19.41183233020745	1.25772	7.007358711560465	15.03735440597075	High-oil (C1)	FALSE
PI655997	19.397965047111434	0.1577188595268928	6.368551512493265	15.110067569411115	High-oil (C1)	FALSE
PI598070	19.275960227397128	-6.36764	0.29276548542667963	-6.8255	High-oil (C1)	FALSE
PI656080	19.205727263892037	-6.51122	-0.660515	-1.46807	High-oil (C1)	FALSE
PI655972	18.93635496049976	-6.96052	-0.624271	-5.81257	High-oil (C1)	FALSE
PI655993	18.83147173071443	0.6718421761286261	7.423119013381399	15.039994912534109	High-oil (C1)	FALSE
PI642998	18.525437194277767	-3.83443	-0.958905	2.5075354738992988	High-oil (C1)	FALSE
PI607931	18.50867344151794	-7.19934	-1.39372	-9.44691	High-oil (C1)	FALSE
PI613536	18.279469138978428	-6.26206	-1.32599	-3.85398	High-oil (C1)	FALSE
PI656082	18.21854236804197	-4.95725	0.00542533	-2.25122	High-oil (C1)	FALSE
PI629059	18.212513374591772	-4.26479	-1.09896	-0.590934	High-oil (C1)	FALSE
PI656111	17.59841743985278	-4.52301	-0.628782	-1.68811	High-oil (C1)	FALSE
PI656109	17.4181	-5.26719	-1.78828	-1.4724	High-oil (C1)	FALSE
PI597958	17.328311567580123	-5.02584	-2.84521	-1.06093	High-oil (C1)	FALSE
PI601816	17.31501642634695	-5.49588	-1.29317	-2.48483	High-oil (C1)	FALSE
PI655992	17.278192452591707	0.12301197978696032	6.484783784004126	14.888003464910017	High-oil (C1)	FALSE
PI597952	17.200409729429587	-5.203	-3.889	3.8071442675777156	High-oil (C1)	FALSE
PI656112	17.176995544644456	-4.48956	-1.0177	-2.27488	High-oil (C1)	FALSE
PI656103	17.16218481573619	-4.85136	-1.85546	-0.717066	High-oil (C1)	FALSE
PI656106	17.119391352725426	-5.05044	-1.90349	-0.504864	High-oil (C1)	FALSE
PI597980	16.971013761222952	-5.19016	-1.14529	-4.16376	High-oil (C1)	FALSE
PI656110	16.68443890808153	-4.10056	-0.247644	1.0326908263102597	High-oil (C1)	FALSE
PI585295	16.595066403889426	1.707006286479207	7.041359153426515	14.93957726802274	High-oil (C1)	FALSE
PI656105	16.584816891250217	-3.8435	-0.906706	0.036690493310520905	High-oil (C1)	FALSE
PI656086	16.42155110621931	-5.7519	-1.72852	0.79916	High-oil (C1)	FALSE
PI656102	16.230710635325643	-4.50085	-2.03135	1.2283071251036233	High-oil (C1)	FALSE
PI534053	16.06776054271421	-3.5653	-4.39418	10.207197547202883	High-oil (C1)	FALSE
PI656121	15.912096118700392	1.5527314312653115	6.394982635137935	15.673674800496878	High-oil (C1)	FALSE
PI597976	15.871388800309408	-5.72576	-1.58173	-0.0547524	High-oil (C1)	FALSE
PI597982	15.822869262677994	-4.45844	-1.01793	-1.65819	High-oil (C1)	FALSE
PI655991	15.759937389485293	2.5094781386448926	6.733382859358181	16.517010350335834	High-oil (C1)	FALSE
PI656107	15.584040417009504	-3.3954	-1.8024	-0.581176	High-oil (C1)	FALSE
PI597960	15.555581165651368	-3.32222	-1.89341	0.48324911552517336	High-oil (C1)	FALSE
PI655987	15.505334847434822	0.9340996195104322	7.922121942843042	8.467951803086686	High-oil (C1)	FALSE
PI598069	15.336614846049311	-4.91545	-1.37088	-3.47516	High-oil (C1)	FALSE
PI656104	15.022698590370387	-2.83063	-0.946888	2.641862957225894	High-oil (C1)	FALSE
PI655973	14.865620505094691	1.6227377479041847	6.029000434375809	14.317474559675782	High-oil (C1)	FALSE
PI655988	14.266088896237859	3.2785357105495265	6.9278499877212605	15.051034307894414	High-oil (C1)	FALSE
PI655990	14.18764581384722	2.6788388316337794	5.871919281051908	15.545690485219703	High-oil (C1)	FALSE
PI656042	12.301996216539248	-1.37316	-3.85463	10.332295523091373	High-oil (C1)	FALSE
PI655989	12.29155187511745	2.8897616957461607	4.688272889049111	16.25421437854754	High-oil (C1)	FALSE
PI655995	12.0115	1.5951052290133292	3.386512755538941	14.750002998690837	High-oil (C1)	FALSE
PI659753	0.5750173074494073	31.870019809294387	7.917729795624368	8.863153382155824	High-oil (C1)	FALSE
PI659694	0.47712082034552605	31.89209591346534	7.567203448276212	7.61439	High-oil (C1)	FALSE
PI576399	0.41032068119655873	29.179551274859868	7.684938363841524	3.437456197324634	High-oil (C1)	FALSE
PI576396	0.38202795451314947	32.26968608434418	7.368545619776081	5.691588866732339	High-oil (C1)	FALSE
PI656031	0.17487377474927457	32.06086303199769	8.046252863175992	5.781877928880384	Medium (C2)	FALSE
PI576393	0.0589398	31.6773	7.294174867613571	4.282303546102757	Medium (C2)	FALSE
PI576394	-0.0654695	31.563240347731824	6.735811497664932	3.2383059287636264	Medium (C2)	FALSE
PI659696	-0.419522	28.6282	6.570601253004983	3.6818406310357616	Low-oil (C3)	FALSE
PI533755	-0.744184	32.46912189254368	7.480206061042745	6.041180294028501	Low-oil (C3)	FALSE
PI533752	-1.71912	31.232774386617344	6.293064866533615	5.147274537951394	Low-oil (C3)	FALSE
PI533758	-2.52272	31.512747798843385	5.803171226487771	5.0293808318999185	Low-oil (C3)	FALSE
PI533759	-2.5773	33.23728325598301	6.198498296121405	6.64464	Low-oil (C3)	FALSE
PI533754	-2.91791	31.645752168160342	5.582445074125682	7.155887650615445	Low-oil (C3)	FALSE
PI533863	-3.00317	30.64714945047236	4.324702116233207	3.5892437046204253	Low-oil (C3)	FALSE
PI533757	-3.24074	31.210095222440028	5.625331532321769	4.813618531669999	Low-oil (C3)	FALSE
PI533878	-3.25805	26.73889998434856	-3.44044	-4.40183	Low-oil (C3)	FALSE
PI533871	-3.61751	27.557995723731132	-1.94039	-4.05761	Low-oil (C3)	FALSE
PI533833	-3.72992	29.043263425468247	4.051854332766621	1.8064737559733401	Low-oil (C3)	FALSE
PI533903	-3.78937	28.353838592537233	-0.631734	1.749456142400848	Low-oil (C3)	FALSE
PI533839	-4.02594	30.03851263379796	3.587125976762153	3.5793819163111973	Low-oil (C3)	FALSE
PI659693	-4.14889	29.559800073020075	3.73003	3.1097328205183787	Low-oil (C3)	FALSE
PI533882	-4.20675	26.530065188030587	-0.935303	0.8574154790270124	Low-oil (C3)	FALSE
PI533901	-4.30491	25.974759622265896	-3.43797	-3.79955	Low-oil (C3)	FALSE
PI533845	-4.58474	29.28514863066564	5.245353477194993	2.45153	Low-oil (C3)	FALSE
PI533841	-4.69239	30.727311132415284	4.083473220714986	3.9227862647468448	Low-oil (C3)	FALSE
PI533750	-4.80625	28.576370892838405	3.027549591981588	3.5150830072741033	Low-oil (C3)	FALSE
PI533852	-4.82448	30.55490952512111	3.29083	2.9812120082450964	Low-oil (C3)	FALSE
PI533856	-4.95169	26.754634933880585	-2.63088	1.8832026660202323	Low-oil (C3)	FALSE
PI533902	-5.12495	27.06956671897891	-3.13187	-0.998436	Low-oil (C3)	FALSE
PI656029	-5.58484	28.506128528915287	5.148569568751422	6.984020068668887	Low-oil (C3)	FALSE
PI656044	-5.72482	-5.16452	-13.2628	12.373317940375934	Low-oil (C3)	FALSE
PI533831	-5.74335	29.21312878863983	2.5082957534495804	-1.13899	Low-oil (C3)	FALSE
PI656075	-9.6279	-6.18613	-13.483	9.191081338235739	Low-oil (C3)	FALSE
PI656009	-10.1086	-13.4671	-15.4755	0.3443131617759244	Low-oil (C3)	FALSE
PI597961	-10.4604	3.590441584809621	-7.11481	8.797252179398578	Low-oil (C3)	FALSE
PI656021	-10.6679	-13.2461	-15.5556	1.789063322811216	Low-oil (C3)	FALSE
PI656070	-10.6725	-11.3317	-15.1871	3.7928255451793373	Low-oil (C3)	FALSE
PI656077	-11.0201	-9.3857	-14.0898	4.281920489913058	Low-oil (C3)	FALSE
PI656068	-11.0552	-12.1942	-15.3656	4.9687091383095385	Low-oil (C3)	FALSE
PI656062	-11.0864	-11.6964	-15.4958	2.564301869487351	Low-oil (C3)	FALSE
PI656074	-11.1597	-11.7191	-14.4763	3.4633129574756327	Low-oil (C3)	FALSE
PI533842	-11.1782	-11.4417	-14.6872	2.4132086724538637	Low-oil (C3)	FALSE
PI552861	-11.5317	29.144569610878637	-14.0433	-9.53106	Low-oil (C3)	FALSE
PI656022	-11.7194	-11.3564	-14.4606	6.002224726505545	Low-oil (C3)	FALSE
PI656073	-11.7529	-12.366	-15.1839	4.08099	Low-oil (C3)	FALSE
PI329435	-11.803	-10.5434	-14.166	4.994133027064534	Low-oil (C3)	FALSE
PI656071	-11.9343	-11.2314	-14.7066	5.5030852072463015	Low-oil (C3)	FALSE
PI534063	-11.999	-10.4915	-13.2632	4.96158	Low-oil (C3)	FALSE
PI534088	-12.0578	-8.80748	-12.7162	6.219420619359968	Low-oil (C3)	FALSE
PI534075	-12.0733	-10.0349	-13.5409	4.597944929835588	Low-oil (C3)	FALSE
PI656060	-12.1999	-11.2782	-15.177	3.903678906470822	Low-oil (C3)	FALSE
PI533964	-12.2035	27.964697090256546	-14.8297	-15.3939	Low-oil (C3)	FALSE
PI656076	-12.2542	-10.419	-15.4486	3.9867	Low-oil (C3)	FALSE
PI329440	-12.2722	-10.1559	-13.5428	5.8454593197151565	Low-oil (C3)	FALSE
PI656061	-12.2883	-11.3262	-15.3071	3.2139508601830715	Low-oil (C3)	FALSE
PI533866	-12.3022	28.113321420508726	-15.2742	-14.2687	Low-oil (C3)	FALSE
PI534079	-12.3829	-11.3427	-13.5116	3.809512252064479	Low-oil (C3)	FALSE
PI656065	-12.3866	-11.3978	-14.6917	4.6385912036779136	Low-oil (C3)	FALSE
PI533843	-12.4512	-10.2071	-13.4852	4.964418333172177	Low-oil (C3)	FALSE
PI656059	-12.5047	-10.7487	-14.5274	3.6061197807223735	Low-oil (C3)	FALSE
PI533769	-12.7791	24.634034933671575	-14.5297	-12.362	Low-oil (C3)	FALSE
PI548797	-12.8597	28.11914795959335	-15.1037	-13.0124	Low-oil (C3)	FALSE
PI533855	-13.1655	-11.2539	-14.5585	6.138006365239284	Low-oil (C3)	FALSE
PI552856	-13.2782	27.761240024435725	-14.7618	-12.4914	Low-oil (C3)	FALSE
PI561071	-13.3027	26.487591011974704	-12.2915	-7.55922	Low-oil (C3)	FALSE
PI533788	-13.4421	25.498652115504346	-12.3647	-10.8901	Low-oil (C3)	FALSE
PI561072	-13.467	24.093861491127853	-10.6983	-6.00065	Low-oil (C3)	FALSE
PI533924	-13.5828	26.512275592072026	-13.4546	-11.2049	Low-oil (C3)	FALSE
PI533965	-13.6923	24.73929460263094	-10.7443	-8.58906	Low-oil (C3)	FALSE
PI533927	-14.0212	24.07037298275678	-10.8141	-6.16758	Low-oil (C3)	FALSE
PI533792	-14.0582	27.31229621816863	-17.9111	-32.6201	Low-oil (C3)	FALSE
PI533789	-14.3131	26.0516	-13.7918	-9.40979	Low-oil (C3)	FALSE
PI533785	-14.3407	26.58190339918409	-13.9332	-10.6334	Low-oil (C3)	FALSE
PI561073	-14.3968	26.236264905606518	-12.3274	-9.93857	Low-oil (C3)	FALSE
PI533869	-14.6595	26.315969382124667	-12.9609	-9.51297	Low-oil (C3)	FALSE
PI534157	-16.7807	-9.88123	-9.13836	-0.0949487	Low-oil (C3)	FALSE
PI542718	-17.6812	-9.61901	-8.75462	1.9865350008236176	Low-oil (C3)	FALSE
PI533991	-17.873	-11.5063	-9.55273	0.0821382	Low-oil (C3)	FALSE
PI533979	-17.9307	-9.90588	-10.1115	0.9968906441747937	Low-oil (C3)	FALSE
PI534021	-17.9937	-9.68266	-8.27308	2.479568042654705	Low-oil (C3)	FALSE
PI533980	-18.083	-9.62855	-10.6418	1.162667589966763	Low-oil (C3)	FALSE
PI533970	-18.1107	-9.34945	-10.0888	1.7475497341811999	Low-oil (C3)	FALSE
PI534163	-18.1409	-10.3477	-8.92584	-0.012266	Low-oil (C3)	FALSE
PI534009	-18.243	-10.2117	-8.94782	2.5692569005845627	Low-oil (C3)	FALSE
PI533967	-18.4331	-9.75433	-9.84085	3.0072903458807234	Low-oil (C3)	FALSE
PI534028	-18.5174	-10.4737	-9.79751	1.5155665511070422	Low-oil (C3)	FALSE
PI542406	-18.6507	-12.174	-10.1785	-0.575112	Low-oil (C3)	FALSE
PI533972	-18.743	-10.6427	-11.0978	2.8403292934341384	Low-oil (C3)	FALSE
PI533998	-18.7559	-10.6282	-8.26108	1.9878545502134182	Low-oil (C3)	FALSE
PI533996	-18.8805	-10.9567	-9.52858	2.027051084328234	Low-oil (C3)	FALSE
PI533987	-19.0257	-11.0201	-8.65434	1.9826047859181606	Low-oil (C3)	FALSE
PI533997	-19.2334	-11.7731	-9.77361	0.0470577	Low-oil (C3)	FALSE
PI533986	-19.2682	-10.8445	-9.25438	1.7814383077725207	Low-oil (C3)	FALSE
PI533989	-19.4333	-11.4435	-9.99547	0.6936659577089243	Low-oil (C3)	FALSE
PI540816	-19.759	-12.1921	-8.89766	1.916626630632667	Low-oil (C3)	FALSE
PI534046	-21.4271	-7.82729	-5.59091	1.0487645537101056	Low-oil (C3)	FALSE
PI533985	-21.7103	-8.9856	-6.45477	2.504336425188864	Low-oil (C3)	FALSE
PI534115	-21.9142	-8.79381	-6.17896	1.6136817024001249	Low-oil (C3)	FALSE
PI534114	-21.936	-8.40321	-6.00516	0.7167446796819696	Low-oil (C3)	FALSE
PI534105	-21.9486	-8.41666	-5.09462	1.8743652559963397	Low-oil (C3)	FALSE
PI534116	-22.1034	-8.28781	-5.00597	3.5731545592441107	Low-oil (C3)	FALSE
PI534108	-22.1679	-8.58773	-5.37461	1.7344302410263328	Low-oil (C3)	FALSE
PI533976	-22.3616	-8.90375	-5.78542	2.686391969926886	Low-oil (C3)	FALSE
PI534099	-22.4048	-8.41811	-6.16115	1.7695872408737776	Low-oil (C3)	FALSE
PI534097	-22.6193	-8.66989	-5.91049	1.5348680245521933	Low-oil (C3)	FALSE
PI534047	-22.6256	-8.73847	-4.90066	3.4213225902555133	Low-oil (C3)	FALSE
PI534101	-24.9207	-11.9959	-5.09437	-1.96971	Low-oil (C3)	FALSE
PI533921	-25.8251	-5.57165	2.798104004225691	1.5970007296298918	Low-oil (C3)	FALSE
PI565121	-27.2084	-7.64592	3.3186125575168717	-1.10275	Low-oil (C3)	FALSE
PI533910	-27.3173	-8.10684	2.990339538845524	1.474657688850965	Low-oil (C3)	FALSE
PI564165	-27.5234	-7.3055	2.531837416811045	0.5806351347174215	Low-oil (C3)	FALSE
PI566819	-27.7696	-9.31067	2.387428599137992	-1.651	Low-oil (C3)	FALSE
PI534104	-27.9251	-10.0535	0.9739909119009773	-1.82459	Low-oil (C3)	FALSE
PI576130	-28.0746	-8.99849	3.5711492629406663	-1.25326	Low-oil (C3)	FALSE
PI35038	-28.0881	-7.92939	2.368064736021417	0.8943215915463372	Low-oil (C3)	FALSE
PI564164	-28.2407	-8.73089	3.1398864661379804	-0.455988	Low-oil (C3)	FALSE
PI533937	-28.298	-7.73879	2.2940262809064413	0.8492317635124677	Low-oil (C3)	FALSE
PI564163	-28.5893	-8.98876	2.6370641737960603	0.0449241	Low-oil (C3)	FALSE
PI533936	-28.9663	-8.53661	4.715047008566193	0.32934379575770645	Low-oil (C3)	FALSE
PI534117	-29.095	-10.681	1.8207861664783205	-2.5735	Low-oil (C3)	FALSE
PI533961	-29.5901	-9.97383	1.9597962540946139	-1.42034	Low-oil (C3)	FALSE
PI574455	-30.1866	-9.07582	2.1779884162007352	-0.2559	Low-oil (C3)	FALSE
PI534127	-32.3361	-6.86268	20.261257835664924	-2.6664	Low-oil (C3)	FALSE
PI534132	-32.4017	-4.92784	18.135626654464122	-1.84481	Low-oil (C3)	FALSE
PI534135	-32.5776	-5.71451	19.5891	-2.70062	Low-oil (C3)	FALSE
PI534123	-32.8585	-6.12066	20.254515497565205	-2.89805	Low-oil (C3)	FALSE
PI534137	-33.3781	-7.23357	19.332688249849948	-3.74696	Low-oil (C3)	FALSE
PI533919	-33.5731	-7.0929	19.14561747370055	-3.52316	Low-oil (C3)	FALSE
PI533938	-33.6362	-7.05493	19.81990544926376	-2.4776	Low-oil (C3)	FALSE
PI533962	-33.7358	-6.13839	20.346834995118662	-3.35641	Low-oil (C3)	FALSE
PI533939	-33.8604	-7.32248	20.18489489096596	-2.83325	Low-oil (C3)	FALSE
PI534124	-33.9071	-7.63074	21.129545759415826	-3.63877	Low-oil (C3)	FALSE
PI24969	-33.9469	-7.67989	19.23695759594738	-2.49376	Low-oil (C3)	FALSE
PI534128	-33.9855	-7.1924	19.857258301325555	-3.25506	Low-oil (C3)	FALSE
PI17548	-33.9945	-7.00069	20.860687515815588	-2.24841	Low-oil (C3)	FALSE
PI534133	-34.0291	-7.60587	19.525298088039992	-5.29456	Low-oil (C3)	FALSE
PI534138	-34.0788	-7.41552	19.200662522893744	-3.41142	Low-oil (C3)	FALSE
PI576401	-34.14	-6.92139	19.415032307498638	-3.26193	Low-oil (C3)	FALSE
PI533915	-34.2434	-7.01768	19.421820820136173	-3.29625	Low-oil (C3)	FALSE
PI533913	-34.4532	-6.87774	19.706017531255878	-3.97623	Low-oil (C3)	FALSE
PI533912	-34.9502	-9.56807	20.793683832060527	-5.69433	Low-oil (C3)	FALSE
PI533943	-35.4824	-9.01088	20.613458896062866	-5.71596	Low-oil (C3)	FALSE
PI533940	-35.7411	-8.53358	20.585080909330934	-4.47958	Low-oil (C3)	FALSE
PI533957	-35.788	-8.88989	23.061278774446762	-3.34223	Low-oil (C3)	FALSE
PI561472	-35.8608	-8.49845	20.29423032128862	-4.58764	Low-oil (C3)	FALSE
PI576425	-36.1998	-8.81044	20.251361678375364	-4.45632	Low-oil (C3)	FALSE

### Sheet: Variance
PC	Var_pct	CumVar_pct
PC1	32.68	32.68
PC2	14.72	47.4
PC3	6.69	54.1
PC4	5.78	59.88
PC5	5.12	65
PC6	4.44	69.43
PC7	2.83	72.26
PC8	1.84	74.09
PC9	1.36	75.46
PC10	1.25	76.71

### Sheet: ANOVA
Source	Df	Sum.Sq	Mean.Sq	F.value	Pr..F.
Cluster	2	95689.50394141334	47844.75197070667	691.4754038012413	1.8423196078990124e-105
Residuals	263	18197.56668006195	69.1923	NA	NA

### Sheet: Clusters
Cluster	N	PC1_mean	PC1_sd
High-oil (C1)	124	20.195	5.375
Low-oil (C3)	139	-18.017	10.301
Medium (C2)	3	0.056	0.12
